# *Structural analysis of Toxoplasma gondii* sortilin

**DOI:** 10.1101/2022.11.17.516902

**Authors:** Ariane Honfozo, Rania Ghouil, Tchilabalo Dilezitoko Alayi, Malika Ouldali, Ana-Andreea Arteni, Cynthia Menonve Atindehou, Lucie Ayi Fanou, Yetrib Hathout, Sophie Zinn-Justin, Stanislas Tomavo

## Abstract

Rhoptries and micronemes are essential for host cell invasion and survival of all apicomplexan parasites, which are composed of numerous obligate intracellular protozoan pathogens including *Plasmodium falciparum* (malaria) and *Toxoplasma gondii* (toxoplasmosis) that infect humans and animals causing severe diseases. We identified *Toxoplasma gondii* TgSORT as an essential cargo receptor, which drives the transport of rhoptry (ROP) and microneme (MIC) proteins to ensure the biogenesis of these secretory organelles. The luminal ectodomain of 752 amino acid long situated at the N-terminus end of TgSORT has been described to bind to MIC and ROP proteins. Here, we present an optimized protocol for expression of the entire luminal ectodomain of TgSORT (Tg-NSORT) in the yeast *Pichia pastoris.* Optimization of its coding sequence, cloning and transformation of the yeast *P. pastoris* allowed the secretion of Tg-NSORT. The protein was purified and further analyzed by negative staining electron microscopy. In addition, molecular modeling using AlphaFold identified key differences between human and *T gondii* sortilin. The structural features that are only present in *T. gondii* and other apicomplexan parasites were highlighted. Elucidating the roles of these specific structural features may be useful for designing new therapeutic agents against apicomplexan parasites
