## Supplementary Figure 1 for "*Structural analysis of Toxoplasma gondii* sortilin"

### Sheet: Sheet1
Gel band	Accession	Description	AAs	MW [kDa]	calc. pI	Coverage [%]	Peptides	PSMs	Unique Peptides	Score Sequest HT	Sequence in Protein
Lower protein band 50 kDa	TGGT1_290160-t26_1-p1	putative sortilin	1033	113.5	6.67	46	49	205	49	837.76	AQSQQDCNHQLFYTR-CWLHLNGITR-DGGVSWIEAHK-DSVDSSASVDGGQQGDLEK-DSVDSSASVDGGQQGDLEKLEEEIEEEAEGVQVDLEK-DSVDSSASVDGGQQGDLEKLEEEIEEEAEGVQVDLEKK-EQDSAGVLFHLDFNALNQQQCK-ESSVLVANAASYANK-ESSVLVANAASYANKK-FLLSNGYFFVAK-FSDFAPFYSVENAVGIIMGTGNVGSYLRPEK-GAFIYEMGDHGGLLVMADDTK-GAFIYEMGDHGGLLVMADDTKK-GDTGNVYISDAK-GIWAADSVSSDYETWSPSDGR-GNKFLLSNGYFFVAK-KLGNTDHIFFTQHR-KVPGDVCEGGWMPEK-KVSVSEVSFDSHIEDIQWCGTDHR-LEEEIEEEAE…
Higher protein band 100kDa	TGGT1_290160-t26_1-p1	putative sortilin	1033	113.5	6.67	55	63	353	63	1508.69	AQSQQDCNHQLFYTR-CWLHLNGITR-DAAKQTVSLLVSTDGGK-DEANTYLSR-DGGVSWIEAHK-DSVDSSASVDGGQQGDLEK-DSVDSSASVDGGQQGDLEKLEEEIEEEAEGVQVDLEK-DSVDSSASVDGGQQGDLEKLEEEIEEEAEGVQVDLEKK-EQDSAGVLFHLDFNALNQQQCK-ESSVLVANAASYANK-ESSVLVANAASYANKK-FLLSNGYFFVAK-FSDFAPFYSVENAVGIIMGTGNVGSYLRPEK-FSDFAPFYSVENAVGIIMGTGNVGSYLRPEKDEANTYLSR-GAFIYEMGDHGGLLVMADDTK-GAFIYEMGDHGGLLVMADDTKK-GDTGNVYISDAK-GGVWSYLK-GGVWSYLKAPK-GIWAADSVSSDYET…
